# Multimodal and multisensory coding in the *Drosophila* larval peripheral gustatory center

**DOI:** 10.1101/2020.05.21.109959

**Authors:** G. Larisa Maier, Marjan Biočanin, Johannes Bues, Felix Meyenhofer, Clarisse Brunet Avalos, Jae Young Kwon, Bart Deplancke, Simon G. Sprecher

## Abstract

The ability to evaluate food palatability is innate in all animals, ensuring their survival. The external taste organ in *Drosophila* larvae is composed of only few sensory neurons but enables discrimination between a wide range of chemicals and displays high complexity in receptor gene expression and physiological response profile. It remains largely unknown how the discrepancy between a small neuronal number and the perception of a large sensory space is genetically and physiologically resolved. We tackled dissection of taste sensory coding at organ level with cellular resolution in the fruit fly larva by combining whole-organ calcium imaging and single-cell transcriptomics to map physiological properties and molecular features of individual neurons. About one third of gustatory sense neurons responded to multiple tastants, showing a rather large degree of multimodality within the taste organ. Further supporting the notion of signal integration at the periphery, we observed neuronal deactivation events within simultaneous neighboring responses, suggesting inter-cellular communication through electrical coupling and thus providing an additional level in how neurons may encode taste sensing. Interestingly, we identified neurons responding to both mechanical and taste stimulation, indicating potential multisensory integration. On a molecular level, chemosensory cells show heterogeneity in neuromodulator expression. In addition to a broad cholinergic profile, markers on dopaminergic, glutamatergic or neuropeptidergic pathways are present either in distinct cell populations or are seemingly co-expressed. Our data further extend the sensory capacity of the larval taste system pointing towards an unanticipated degree of multimodal and multisensory coding principles.
