## Supplementary material for "Multimodal and multisensory coding in the *Drosophila* larval peripheral gustatory center": SupplFile1.xlsx

### Sheet: Fig2-summary
Summary Fig.2 - number of neurons and responses considered for analysis
stimulation with individual series of tastants - Fig2A	count	percentage (out of total neurons considered per category - thick box border)
no. of recorded organs	15
total neurons considered	204
total responses considered	299
neurons resp to 1 tastant	135	0.6617
neurons resp to 2 tastants	50	0.245
neurons resp to 3 tastants	12	0.0588
neurons resp to 4 tastants	7	0.0343
neurons resp to 5 tastants	0
stimulation with groups of tastants - Fig2B	count	percentage (out of total neurons considered per category - thick box border)
sugar, amino acid and salt groups
no. of recorded organs	8
total neurons considered	105
total responses considered	228
neurons resp to 1 modality	63	0.6
no. neurons resp to 2 mod	24	0.2285
no. neurons resp to 3 mod	12	0.1142
no. neurons resp to 4 mod	6	0.0571
no. neurons resp to 1 group	55	0.5238
no. neurons resp to 2 gr	23	0.219
no. neurons resp to 3 gr	7	0.0666
no. neurons resp to 4 gr	8	0.0761
no. neurons resp to more than 5 gr	12	0.1142
sugar groups: mono- and disaccharides
no. of recorded organs	14
total considered neurons resp to sugar groups	63
total considered responses to sugar groups	79
no. neurons resp to monosac.	26	0.4126
no. neurons resp to disac.	21	0.3333
no. neurons resp to both sugar groups	16	0.2539
salt groups: low and high concentration
no. of recorded organs	6
total considered neurons resp to salt	45
total considered responses to salt	54
no. neurons resp to low salt	11	0.2444
no. neurons resp to high salt	25	0.5555
no. neurons resp to both salt groups	9	0.2
amino acid groups: A, B, C, D
no. of recorded organs	7
total considered neurons resp to amino acid groups	73
total considered responses to amino acid groups	121
no. neurons resp to 1 amino acid group	45	0.6164
no. neurons resp to 2 amino acid group	13	0.178
no. neurons resp to 3 amino acid group	11	0.1506
no. neurons resp to 4 amino acid group	4	0.0547
bitter groups: DSoTC and QLSC
no. of recorded organs	6
total considered neurons resp to bitter groups	20
total considered responses to bitter groups	23
no. neurons resp to QLSC.	6	0.3
no. neurons resp to DSoTC.	11	0.55
no. neurons resp to both bitter groups	3	0.15
sugar vs bitter groups: 2 gr sugar, 2 gr bitter
no. of recorded organs	6
total considered neurons resp in animals stimulated with both modalities	33
total considered responses in animals stimulated with both modalities	52
no. neurons resp to only to bitter groups	10	0.303
no. neurons resp to only to sugar groups	13	0.3939
no. neurons resp to both modalities	10	0.303

### Sheet: Fig2A-indiv_series
Responsive neurons to individual taste series across 15 recorded organs - Fig2A
Tastant	F0	variance_F0	DF/F0 %	cell_manual_name
CiA_100	-5.91011e-17	0.00727319	59.3523	1_PM1
CiA_100	4.11664e-17	0.0150423	112.486	1_PM2
CiA_100	-5.66249e-17	0.0165515	32.8998	1_CL2
Denat_10	4.55784e-17	0.0306117	38.9496	1_CM1
Denat_10	-1.41944e-17	0.00795545	63.026	1_CP1
Denat_10	1.45098e-17	0.013795	90.5764	1_AC1
Denat_10	1.13521e-17	0.025812	123.693	1_CC2
Denat_10	7.5697e-18	0.140036	179.569	1_CM2
Denat_10	7.89435e-19	0.00276941	47.7414	1_CP2
Denat_10	3.91077e-17	0.009927	23.9882	1_ACM2
Denat_10	-5.59448e-17	0.0755992	67.469	1_ACC2
Denat_10	-3.02788e-17	0.0638813	137.063	1_CMV
NaCl_1M	-4.22648e-17	0.000982079	853.757	1_ACC1
NaCl_1M	-3.06706e-17	0.0174921	62.2204	1_MCC
NaCl_1M	-2.83864e-17	0.00132336	35.2258	1_CP2
NaCl_1M	-3.59561e-17	0.00367617	65.1455	1_PM2
NaCl_1M	2.19988e-17	0.00232931	91.2984	1_CL2
NaCl_1M	-9.43071e-17	0.0097141	44.2611	1_AC2
Sucr_500	-2.96449e-17	0.00200638	232.967	1_CM2
Sucr_500	3.06792e-17	0.00129187	218.213	1_PM2
Sucr_500	-1.82924e-17	0.00458018	20.5743	1_CCV
Val_100	6.60723e-17	0.0575487	46.7311	1_CM2
Val_100	-7.47496e-17	0.00839396	35.3565	1_ACM2
Val_100	-8.07435e-17	0.0604293	91.9471	1_PM2
CiA_100	7.37639e-17	0.00280608	38.6535	2_CP2
CiA_100	4.54182e-17	0.00129633	34.0249	2_CL2
CiA_100	9.71553e-17	0.00656884	31.9203	2_ACL1
NaCl_1M	-3.05936e-17	0.000903761	82.2111	2_CP1
NaCl_1M	5.62211e-17	0.000651968	298.094	2_ACC1
NaCl_1M	-1.57764e-18	0.00491947	115.789	2_ACC2
NaCl_1M	6.81273e-17	0.00541264	175.968	2_AC2
NaCl_1M	1.06443e-17	0.00367721	180.987	2_CP2
NaCl_1M	4.94396e-17	0.00132926	68.2652	2_CMV
NaCl_1M	-1.45098e-17	0.00570861	177.49	2_CLV
NaCl_1M	3.77697e-17	0.00986676	109.888	2_PL2
NaCl_1M	-1.89255e-17	0.003475	77.4331	2_ACL1
Sucr_500	7.42814e-17	0.00413824	68.5596	2_CP1
Sucr_500	2.29464e-17	0.000703259	67.3834	2_CDL
Sucr_500	-7.7117e-17	0.00265926	70.9741	2_CCL
Sucr_500	2.14577e-17	0.000230709	59.0939	2_CM1
Sucr_500	1.5801e-19	0.000778562	47.3834	2_AC1
Sucr_500	5.3619e-17	0.00179619	63.2033	2_ACM1
Sucr_500	-6.71823e-17	0.00182079	64.3101	2_ADL
Sucr_500	4.16334e-17	0.00272611	75.6011	2_CL1
Sucr_500	1.69653e-18	0.00824977	253.955	2_MCC
Sucr_500	6.35127e-17	0.00135713	25.0839	2_ACV
Val_100	6.35533e-17	0.00279698	48.6213	2_CDL
Val_100	-4.85723e-17	0.015081	71.1897	2_ADL
CiA_100	-2.28114e-17	0.0268386	61.7647	3_ACM2
CiA_100	6.19597e-17	0.214576	95.1713	3_PM2
CiA_100	-3.90313e-17	0.00134294	27.3555	3_ACL1
NaCl_1M	-1.10397e-17	0.0012949	52.9991	3_CCD
NaCl_1M	1.34055e-17	0.00130474	21.0541	3_ACM1
NaCl_1M	-1.02516e-17	0.00168192	59.3708	3_CDL1
NaCl_1M	1.56125e-17	0.0552848	91.3862	3_ACM2
NaCl_1M	9.93647e-18	0.00549855	689.949	3_ACL2
NaCl_1M	1.25669e-18	0.144689	28.9343	3_CVC
NaCl_1M	-3.63109e-17	0.003863	288.586	3_CL2
NaCl_1M	2.14475e-17	0.304412	156.872	3_CM2
NaCl_1M	-3.15404e-19	0.00138744	75.6989	3_CP2
Sucr_500	-5.49795e-17	0.00157463	41.9539	3_CCD
Sucr_500	-4.17895e-17	0.00645163	39.1132	3_ACM1
Sucr_500	-7.23472e-17	0.00157386	35.4314	3_CP1
Sucr_500	-1.00135e-17	0.00177261	31.2887	3_CDL1
Sucr_500	-4.56542e-17	0.00320001	42.4602	3_AC
Sucr_500	-4.53197e-17	0.00699368	43.6906	3_MCC
Sucr_500	2.77556e-17	0.292921	75.6663	3_PM2
Sucr_500	-3.75319e-17	0.00563589	42.6061	3_MAC
Sucr_500	8.43891e-17	0.00749136	28.9042	3_ACL2
Sucr_500	-4.81004e-17	0.00583555	59.8593	3_ACV
Sucr_500	-2.9016e-17	0.0234906	51.1356	3_CL2
Sucr_500	5.5689e-17	0.000985245	52.0864	3_ACC1
Val_100	1.10404e-17	0.00278566	27.3114	3_CCP
Val_100	-5.77559e-17	0.00586065	44.302	3_CP2
CiA_100	6.33889e-19	0.00604214	25.956	4_AC2
CiA_100	3.59573e-17	0.00751741	103.865	4_PM1
CiA_100	2.60209e-18	0.00613751	55.6411	4_CP2
CiA_100	6.07153e-17	0.0146298	120.524	4_CVL
CiA_100	-6.93889e-17	0.0172745	30.9457	4_ACL2
NaCl_1M	-4.69915e-17	0.0523569	149.448	4_MCC
NaCl_1M	-8.81161e-18	0.203349	102.711	4_ACC1
NaCl_1M	-7.32157e-17	0.0169074	83.761	4_CP1
NaCl_1M	-4.28112e-17	0.0279691	57.327	4_AC2
NaCl_1M	2.66541e-17	0.00825359	39.617	4_PM1
NaCl_1M	-2.52299e-17	0.0108544	186.098	4_CDL
NaCl_1M	6.85216e-17	0.0470099	229.266	4_PM2
NaCl_1M	5.04604e-17	0.0420908	35.1671	4_PL1
NaCl_1M	-7.3175e-17	0.00892496	65.2802	4_CM2
NaCl_1M	-6.05625e-17	0.0301692	78.0498	4_ADL2
NaCl_1M	8.84709e-17	0.0116557	20.2853	4_CMV
NaCl_1M	4.7557e-19	0.0377293	88.7088	4_CVL
Sucr_500	1.73472e-17	0.0680077	27.112	4_AC1
Sucr_500	-1.89286e-17	0.0249558	45.0256	4_ADL
Sucr_500	3.6582e-17	0.0522447	79.8947	4_CP1
Sucr_500	6.39063e-17	0.00852785	86.0929	4_CL1
Sucr_500	7.06555e-17	0.0106255	28.7163	4_CDL2
Val_100	1.11195e-17	0.00697367	26.7048	4_CDL2
CiA_100	-1.46669e-17	0.00147445	31.5533	5_CM2
CiA_100	6.30932e-18	0.0187819	149.182	5_PM2
CiA_100	1.00954e-17	0.0343934	34.2026	5_AC2
Denat_10	-1.89239e-17	0.00102176	40.7555	5_CP1
Denat_10	0	0.00240671	22.6744	5_CDL2
Denat_10	-6.02427e-17	0.000820316	22.6324	5_CLV
Denat_10	5.0307e-17	0.00394145	65.6111	5_PL2
NaCl_1M	-4.55771e-17	0.00580857	27.7116	5_CP1
NaCl_1M	-1.89243e-18	0.00586344	376.899	5_ACC1
NaCl_1M	6.30809e-19	0.066913	34.2705	5_ACL2
NaCl_1M	-4.56104e-17	0.0506734	97.4436	5_CVLP
NaCl_1M	3.75325e-17	0.00462457	21.77	5_CM2
Sucr_500	2.01846e-17	0.122407	51.7328	5_CM1
Sucr_500	-4.28925e-17	0.132768	91.7067	5_PM1
Sucr_500	6.30069e-17	0.0335233	32.379	5_MCC
Sucr_500	-2.67878e-18	0.0196324	112.239	5_CP1
Sucr_500	-7.67997e-17	0.00794807	30.971	5_CM2
Sucr_500	5.50393e-17	0.0135164	59.3905	5_CDL2
Sucr_500	9.77699e-18	0.0199995	37.3333	5_ACL1
Sucr_500	-3.8479e-17	0.0165823	31.5618	5_ACM2
Sucr_500	5.37764e-17	0.0200276	32.7255	5_ACM1
Val_100	7.63278e-17	0.00740597	25.6394	5_ACD
Val_100	-5.73986e-17	0.0247106	30.7092	5_PL1
Val_100	2.91447e-17	0.0104238	22.2529	5_CDL2
CiA_100	-8.67362e-17	0.00164131	58.3572	6_ACD
CiA_100	3.02795e-17	0.00255916	26.6933	6_CP1
CiA_100	-7.20508e-17	0.0036073	29.3397	6_CDM
CiA_100	-9.00011e-19	0.00345213	70.5037	6_CDL2
CiA_100	1.97127e-17	0.0191196	208.253	6_PM2
CiA_100	-4.54601e-17	0.0227041	36.4364	6_AC2
Denat_10	-5.72459e-17	0.00143764	31.291	6_CP1
Denat_10	1.45104e-17	0.00483167	135.007	6_CDL
Denat_10	5.0307e-17	0.00213241	22.4832	6_CP1
NaCl_1M	5.20417e-17	0.00625949	87.2426	6_PL1
NaCl_1M	4.88877e-17	0.00521195	123.294	6_CDM
NaCl_1M	-3.15712e-19	0.000646315	183.06	6_AC1
NaCl_1M	7.23865e-17	0.00549165	262.924	6_PM2
Sucr_500	4.25774e-17	0.01396	38.0807	6_PL1
Sucr_500	-1.87696e-17	0.0273216	101.597	6_CL1
Sucr_500	2.54685e-17	0.0162715	51.0146	6_PM2
Sucr_500	3.37483e-17	0.0693162	24.9082	6_CVL
Sucr_500	4.01346e-17	0.0028213	28.1231	6_CPP
Sucr_500	4.25823e-17	0.0590596	52.7648	6_AC2
Sucr_500	-6.59195e-17	0.0200679	33.3924	6_CDL
Val_100	3.57984e-17	0.00271721	22.411	6_AC1
Val_100	-4.83782e-17	0.0152367	28.3523	6_PM2
Val_100	-7.74317e-17	0.0538859	95.3512	6_AC2
CiA_100	-7.23927e-17	0.0158973	78.8271	7_AC1
CiA_100	-4.65221e-17	0.000665792	37.0428	7_CDL
Denat_10	-3.60879e-17	0.0100954	21.2802	7_ADL
Denat_10	2.25514e-17	0.00259759	42.2671	7_CVL
Denat_10	4.11613e-17	0.000853189	28.5642	7_CDL2
NaCl_1M	3.50912e-17	0.0158281	122.827	7_CP1
NaCl_1M	-2.58243e-17	0.00709435	304.754	7_ADL
NaCl_1M	3.3748e-17	0.098553	399.954	7_CL2
NaCl_1M	-4.32106e-17	0.00306534	108.575	7_CP2
NaCl_1M	1.57702e-17	0.00451168	678.176	7_ACL2
NaCl_1M	-1.57671e-18	0.00563955	77.9711	7_AC1
NaCl_1M	1.13546e-17	0.0371532	33.7069	7_CVC
NaCl_1M	-7.19133e-17	0.0124814	75.2209	7_AC2
Sucr_500	1.52232e-17	0.00885985	74.1241	7_ADL
Sucr_500	4.16161e-17	0.0242926	41.1529	7_CVL
Arg_100	1.06264e-18	0.0299156	711.819	8_PM1
Arg_100	4.83363e-17	0.00134297	326.717	8_CM2
Arg_100	-4.45441e-17	0.0394491	247.259	8_CMV
NaCl_100	1.35624e-17	0.00360645	28.8068	8_DPL1
NaCl_100	3.9388e-17	0.00536166	35.2691	8_PL2
NaCl_100	-4.26042e-18	0.0100697	42.1212	8_DPL2
pump3	-1.10576e-18	0.0107251	38.3351	8_PL1
pump3	-5.23522e-17	0.0336349	625.192	8_PL2
Quin_5	-8.51542e-17	0.137421	67.5638	8_CL1
Quin_5	-2.98014e-17	0.0749135	97.6676	8_PM1
Sucr_500	8.76035e-17	0.00323293	30.2086	8_ACM1
Sucr_500	6.33889e-19	0.00280786	21.8615	8_CP1
Sucr_500	7.03333e-17	0.0148795	54.9911	8_CPC
Sucr_500	1.02425e-16	0.0267704	37.9886	8_PM1
Sucr_500	-4.81772e-17	0.00261793	39.4224	8_CL2
Sucr_500	6.1186e-17	0.0127801	67.6687	8_PL2
Sucr_500	-2.66504e-17	0.00487212	31.4335	8_DPL2
Arg_100	5.14078e-17	0.005989	21.5175	9_PL1
CiA_100	-9.95682e-17	0.00131628	313.078	9_CL1
CiA_100	5.15697e-17	0.00819636	81.8043	9_PM2
CiA_100	-8.26764e-17	0.00599018	33.2859	9_ACL2
NaCl_100	6.71823e-17	0.00889322	28.8051	9_PM1
NaCl_100	8.21696e-17	0.00789798	64.3393	9_ACM1
Quin_5	6.48131e-17	0.0149913	209.823	9_PL1
Quin_5	9.13874e-17	0.00385335	22.0697	9_CL2
Sucr_500	-5.83486e-17	0.00196708	21.0982	9_ACL1
Sucr_500	5.94526e-17	0.00193514	48.4815	9_PM1
Sucr_500	-5.74033e-17	0.00197514	62.3496	9_PL1
Sucr_500	-6.05589e-17	0.0129542	108.093	9_PM2
Arg_100	2.42861e-17	0.0204629	20.0994	10_CVL
Arg_100	2.48406e-17	0.0126177	33.7978	10_CL2
CiA_100	-2.7203e-17	0.0027704	120.549	10_CPV
NaCl_100	3.08308e-17	0.0118888	26.4893	10_CMM
pump2	-1.01165e-16	0.00694708	398.703	10_ACC
pump2	-5.46438e-17	0.00367397	76.9235	10_PL1
pump3	-2.32645e-17	0.00927452	37.4486	10_CPV
Quin_5	3.20924e-17	0.000454535	38.2671	10_CPV
Sucr_500	1.44515e-17	0.00605481	34.1911	10_DPL1
Sucr_500	-5.52764e-17	0.014834	52.7968	10_AC1
Sucr_500	1.37227e-17	0.00288048	47.326	10_CM1
Sucr_500	-3.59573e-17	0.00171447	95.6032	10_ACL1
Sucr_500	-1.76629e-17	0.00317764	60.3112	10_DPL2
Sucr_500	5.3307e-17	0.0112489	51.8108	10_CPV
Arg_100	1.16712e-17	0.00753636	378.063	11_CMM
Arg_100	3.24879e-17	0.00519583	78.3709	11_AC2
Arg_100	1.23408e-17	0.0013295	571.296	11_CM2
Arg_100	-4.04487e-17	0.00382806	72.2058	11_CMV
CiA_100	1.82927e-17	0.00179005	20.1317	11_PM1
CiA_100	1.70324e-17	0.00677624	199.26	11_CMM
CiA_100	-1.74252e-17	0.000884403	37.1913	11_ACC
CiA_100	-5.362e-17	0.00711611	57.2684	11_ACL1
CiA_100	-4.46297e-17	0.00561076	191.431	11_CL2
NaCl_100	-6.90742e-17	0.0194728	175.325	11_CMM
NaCl_100	-7.23052e-17	0.00375639	178.624	11_CM2
NaCl_100	4.16334e-17	0.00424585	48.5498	11_CMV
pump2	-3.29979e-17	0.00189075	32.767	11_CPL
pump2	-8.67362e-19	0.00759183	20.8068	11_CM1
pump2	-6.31425e-19	0.00474158	27.4473	11_PL2
Quin_5	4.71874e-19	0.00318844	28.1787	11_DPL1
Quin_5	-6.62324e-17	0.00715114	193.888	11_DPL2
Quin_5	5.72459e-17	0.00618856	50.3212	11_PL1
Sucr_500	-2.05044e-18	0.0115237	36.1645	11_PM1
Sucr_500	-9.44057e-19	0.00571292	22.1439	11_DPL1
Sucr_500	4.66835e-17	0.0158629	41.7669	11_ACC
Sucr_500	-7.94806e-17	0.0115863	86.1379	11_CMM
Sucr_500	8.95822e-17	0.0321443	57.4763	11_ACL1
Sucr_500	-4.2895e-17	0.0769197	34.9686	11_CPV
Arg_100	-3.1225e-17	0.0146791	35.8472	12_PM1
Arg_100	-3.13824e-17	0.00087176	286.286	12_CLC
Arg_100	4.76273e-17	0.0033329	930.246	12_ACM1
Arg_100	1.99493e-17	0.0136339	306.466	12_PM2
CiA_100	1.48237e-17	0.000661165	23.2274	12_CM2
CiA_100	3.16981e-17	0.0110779	177.872	12_ACL1
CiA_100	-3.21712e-17	0.00163787	125.66	12_PM2
CiA_100	-5.91378e-17	0.0029303	57.5515	12_CPV2
CiA_100	-2.03445e-17	0.000591388	34.3935	12_DPL1
NaCl_100	-3.6391e-17	0.00377413	109.026	12_CM1
NaCl_100	1.86483e-17	0.00248815	198.385	12_CLC
NaCl_100	-2.72837e-17	0.00194376	447.862	12_ACM1
NaCl_100	-7.44391e-17	0.0243223	194.785	12_PM2
NaCl_100	-2.45991e-17	0.0175996	34.982	12_CPV
Quin_5	-3.57627e-17	0.00699423	101.328	12_DPL2
Quin_5	4.03717e-17	0.00770898	45.5625	12_AC2
Quin_5	1.14494e-17	0.00750728	76.088	12_CPV
Sucr_500	-6.32657e-19	0.00570641	42.2304	12_AC1
Arg_100	1.38778e-17	0.061108	86.9984	13_AC2
CiA_100	3.91496e-17	0.00207447	40.8261	13_DPL1
CiA_100	6.67869e-17	0.00237682	45.9679	13_CL1
CiA_100	3.65857e-17	0.00376126	90.924	13_DPL2
CiA_100	6.85025e-17	0.038305	355.943	13_CL2
CiA_100	1.63229e-17	0.00381858	453	13_CPV
NaCl_100	5.19638e-17	0.0030381	40.1788	13_CM1
NaCl_100	-5.29867e-17	0.00964181	441.883	13_AC1
pump2	1.08497e-16	0.00758713	20.3459	13_CPP
pump3	3.13556e-19	0.00824141	22.6494	13_DPL2
pump3	-9.95039e-17	0.0546055	78.1287	13_CPP
Quin_5	-3.02813e-17	0.0241069	119.47	13_CPP
Sucr_500	3.56392e-17	0.00164881	49.1875	13_CM1
Sucr_500	-4.29344e-17	0.00338866	58.8151	13_AC1
Arg_100	-2.70834e-17	0.0162259	508.739	14_CP1
Arg_100	-7.25414e-17	0.0184103	370.047	14_PM1
Arg_100	9.30443e-18	0.00562824	217.121	14_PM2
NaCl_100	-5.70106e-17	0.00488972	78.6418	14_CPP
pump2	-8.07435e-17	0.0209452	66.7323	14_PM1
pump2	-3.90313e-17	0.00579862	21.5997	14_CPP
Quin_5	-8.79989e-17	0.00190773	31.2869	14_PL1
Quin_5	-4.3681e-17	0.0167909	74.461	14_CPP
Sucr_500	1.90401e-17	0.0114272	33.4045	14_DPL1
Sucr_500	-4.71874e-19	0.000997276	49.163	14_CAC
Sucr_500	-7.68182e-19	0.00474662	25.4842	14_CMM
Sucr_500	-5.63785e-17	0.00784384	36.0183	14_PM1
Sucr_500	-3.02837e-17	0.0375721	72.4458	14_CAC2
Arg_100	3.91077e-17	0.0296193	418.755	15_CM2
Arg_100	4.27392e-17	0.00504026	305.392	15_PM2
Arg_100	1.61226e-17	0.00334753	45.551	15_CM2
Arg_100	3.0556e-17	0.00826853	47.706	15_CPV
Arg_100	-1.02556e-17	0.00637684	176.281	15_CL2
Arg_100	-4.71874e-19	0.00391846	42.4444	15_CMV
CiA_100	8.51561e-18	0.00442967	33.019	15_DPL1
NaCl_100	2.08869e-17	0.00153947	76.2434	15_CPV
NaCl_100	-4.60466e-17	0.00886398	62.8623	15_AC2
Quin_5	3.87953e-17	0.00377522	20.8416	15_PM1
Quin_5	-4.28167e-17	0.0091956	47.5866	15_CPV
Sucr_500	5.33427e-17	0.0023036	58.9241	15_CMM
Sucr_500	8.19273e-17	0.00169207	21.0109	15_CPC
Sucr_500	-3.46945e-17	0.00270855	24.6444	15_AC1
Sucr_500	4.44474e-17	0.00714117	48.2126	15_PM2
Sucr_500	-5.55883e-17	0.0101199	75.344	15_ACM2
Sucr_500	6.46566e-17	0.00509424	57.3721	15_CPV

### Sheet: Fig2B-groups_sugar_aa_salts
Responsive neurons from organs stimulated with sugar, amino acid and salt groups - Fig.2B
Taste group	DF/F0 %	cell_manual_name	modality
aaA	196.146	1_PM1	amino_acids
aaA	122.428	1_AC1	amino_acids
aaA	121.029	1_ACM	amino_acids
aaA	446.271	1_ACM2	amino_acids
aaA	31.87	2_ADL	amino_acids
aaA	187.742	2_CP2	amino_acids
aaA	69.7404	2_PM1	amino_acids
aaA	100.719	2_AC2	amino_acids
aaA	169.061	2_CAC2	amino_acids
aaA	45.2882	10_CCP	amino_acids
aaA	160.172	10_CP1	amino_acids
aaA	64.6384	10_ACM1	amino_acids
aaA	412.195	10_CAC2	amino_acids
aaA	60.2199	11_AC1	amino_acids
aaA	23.8958	11_CL1	amino_acids
aaA	98.5354	11_CM2	amino_acids
aaA	164.862	11_ACL2	amino_acids
aaA	117.707	11_PL2	amino_acids
aaA	44.13	14_PM1	amino_acids
aaA	295.674	14_CM2	amino_acids
aaA	43.5263	14_CVL	amino_acids
aaA	135.194	14_CAC2	amino_acids
aaA	157.375	14_PL2	amino_acids
aaA	1143.06	14_CMV	amino_acids
aaA	27.3971	15_ADL	amino_acids
aaA	38.0683	15_CAC	amino_acids
aaA	301.455	15_CM2	amino_acids
aaA	199.436	15_CMV	amino_acids
aaA	107.627	15_CVL	amino_acids
aaA	34.8387	16_ADL	amino_acids
aaA	390.987	16_CM1	amino_acids
aaA	68.5761	16_CP2	amino_acids
aaA	198.655	16_ACC2	amino_acids
aaA	530.668	16_CM2	amino_acids
aaB	127.296	1_PM1	amino_acids
aaB	66.6381	2_ADL	amino_acids
aaB	138.84	2_CP2	amino_acids
aaB	49.3463	2_AC2	amino_acids
aaB	23.2594	2_PM1	amino_acids
aaB	228.592	11_CM1	amino_acids
aaB	97.7311	11_ACL1	amino_acids
aaB	71.5781	11_CL1	amino_acids
aaB	128.77	11_PL2	amino_acids
aaB	95.5316	14_CM2	amino_acids
aaB	86.293	14_CDL2	amino_acids
aaB	299.292	14_PM2	amino_acids
aaB	227.256	14_CAC2	amino_acids
aaB	47.3026	14_CVLA	amino_acids
aaB	53.6387	14_PL2	amino_acids
aaB	231.719	14_PVM	amino_acids
aaB	675.857	15_CM2	amino_acids
aaB	158.596	15_CAC	amino_acids
aaB	65.9276	15_ACM1	amino_acids
aaB	94.5967	15_ACM2	amino_acids
aaB	124.359	15_CMV	amino_acids
aaB	52.5594	15_ACC2	amino_acids
aaB	110.119	16_CM1	amino_acids
aaB	518.264	16_CM2	amino_acids
aaB	20.572	16_ACL1	amino_acids
aaC	168.941	1_PM1	amino_acids
aaC	153.571	1_ACM	amino_acids
aaC	102.219	1_CM2	amino_acids
aaC	29688	1_ACM2	amino_acids
aaC	178.91	2_PM1	amino_acids
aaC	111.771	2_PL1	amino_acids
aaC	428.92	2_CP2	amino_acids
aaC	183.986	2_AC2	amino_acids
aaC	199.273	2_ACL2	amino_acids
aaC	555.642	10_CCP	amino_acids
aaC	33.4306	10_CL1	amino_acids
aaC	78.8353	10_CP1	amino_acids
aaC	150.714	10_ADL1	amino_acids
aaC	103.281	10_ACL2	amino_acids
aaC	357.824	10_CAC2	amino_acids
aaC	69.6252	11_MCC	amino_acids
aaC	48.8659	11_CM1	amino_acids
aaC	20.084	11_ACC1	amino_acids
aaC	77.9935	11_ADL	amino_acids
aaC	105.886	11_CP1	amino_acids
aaC	221.788	11_ACL1	amino_acids
aaC	61.9904	11_ACC2	amino_acids
aaC	83.0959	11_PL2	amino_acids
aaC	117.552	11_CMV	amino_acids
aaC	156.789	15_PM1	amino_acids
aaC	64.1321	15_CP1	amino_acids
aaC	84.6132	15_CCP	amino_acids
aaC	183.829	15_CM2	amino_acids
aaC	107.053	15_PM2	amino_acids
aaC	98.6077	15_ACM2	amino_acids
aaC	74.6917	15_CVL	amino_acids
aaC	258.169	15_CMV	amino_acids
aaC	223.078	16_CM1	amino_acids
aaC	471.527	16_CM2	amino_acids
aaC	455.744	16_ACC2	amino_acids
aaD	96.7024	1_ACM	amino_acids
aaD	1432.98	1_ACM2	amino_acids
aaD	48.406	2_ACL1	amino_acids
aaD	49.9509	2_MCC	amino_acids
aaD	64.1199	2_ACM1	amino_acids
aaD	55.7014	2_ACM1	amino_acids
aaD	60.5006	2_PL1	amino_acids
aaD	189.719	10_CCP	amino_acids
aaD	237.946	10_PL2	amino_acids
aaD	66.8455	CP1	amino_acids
aaD	76.6173	10_CDL2	amino_acids
aaD	394.979	10_CAC2	amino_acids
aaD	146.933	11_CCP	amino_acids
aaD	26.1681	14_CDL1	amino_acids
aaD	90.4658	14_CP1	amino_acids
aaD	140.285	14_CL1	amino_acids
aaD	119.119	14_CL2	amino_acids
aaD	40.6302	15_CM2	amino_acids
aaD	44.1548	15_CAC	amino_acids
aaD	57.0248	15_PM2	amino_acids
aaD	83.4575	15_CMV	amino_acids
aaD	34.8202	15_ACC2	amino_acids
aaD	64.9825	15_CVLA	amino_acids
aaD	91.751	15_PL2	amino_acids
aaD	251.333	16_CM1	amino_acids
aaD	199.618	16_CM2	amino_acids
aaD	114.885	16_CMV	amino_acids
high_salts	92.5417	1_ACC1	high_salts
high_salts	254.498	1_CDL2	high_salts
high_salts	835.034	1_CAC	high_salts
high_salts	33.1198	1_PM1	high_salts
high_salts	164.704	1_AC1	high_salts
high_salts	1352.38	1_CAC2	high_salts
high_salts	109.655	1_CVL	high_salts
high_salts	664.192	1_ACM2	high_salts
high_salts	107.972	2_CDL1	high_salts
high_salts	105.689	2_MCC	high_salts
high_salts	1472.77	2_ACC1	high_salts
high_salts	21.5255	2_ADL	high_salts
high_salts	120.55	2_ACL2	high_salts
high_salts	40.9078	2_PL1	high_salts
high_salts	347.899	2_CP2	high_salts
high_salts	52.2845	2_CM2	high_salts
high_salts	36.1052	2_PM1	high_salts
high_salts	3750.95	15_PM1	high_salts
high_salts	234.013	15_CP1	high_salts
high_salts	297.355	15_CCP	high_salts
high_salts	156.533	15_CM2	high_salts
high_salts	169.03	15_PL1	high_salts
high_salts	260.816	15_PM2	high_salts
high_salts	136.118	late	high_salts
high_salts	63.0824	16_CM1	high_salts
high_salts	256.925	16_CM2	high_salts
high_salts	82.8518	16_CAC2	high_salts
high_salts	268.483	16_CVL	high_salts
high_salts	67.8964	16_CMV	high_salts
high_salts	152.903	16_CVLA	high_salts
high_salts	1425.98	CDL	high_salts
high_salts	511.867	PM1	high_salts
high_salts	548.251	PM2	high_salts
high_salts	143.306	ADL	high_salts
high_salts	224.219	ADL2	high_salts
low_salts	53.6849	1_CDL2	low_salts
low_salts	1056.34	1_CPC	low_salts
low_salts	106.166	2_PL1	low_salts
low_salts	345.19	2_CP2	low_salts
low_salts	119.774	2_AC2	low_salts
low_salts	38.4018	2_PM1	low_salts
low_salts	141.788	10_CCP	low_salts
low_salts	280.164	10_PL2	low_salts
low_salts	123.188	10_CP1	low_salts
low_salts	39.7985	10_ACL2	low_salts
low_salts	133.587	10_CDL2	low_salts
low_salts	319.835	10_CAC2	low_salts
low_salts	30.5966	14_ACM1	low_salts
low_salts	37.1496	14_CCC	low_salts
low_salts	209.772	15_CM2	low_salts
low_salts	76.3432	15_CL1	low_salts
low_salts	111.033	16_CM1	low_salts
low_salts	90.7102	16_CP2	low_salts
low_salts	272.224	16_ACC2	low_salts
low_salts	381.24	16_CM2	low_salts
low_salts	98.7835	CDL	low_salts
low_salts	29.3942	ADL	low_salts
sugarsdi	109.797	1_PM1	sugar
sugarsdi	204.042	2_PL1	sugar
sugarsdi	102.668	2_CP2	sugar
sugarsdi	198.433	2_AC2	sugar
sugarsdi	143.169	2_PM1	sugar
sugarsdi	345.567	10_CP2	sugar
sugarsdi	90.1559	10_CP1	sugar
sugarsdi	58.3725	10_CL1	sugar
sugarsdi	42.8365	10_CDL2	sugar
sugarsdi	56.4684	10_CMV	sugar
sugarsdi	158.094	11_PL2	sugar
sugarsdi	39.3818	14_CM2	sugar
sugarsdi	105.61	14_ACM1	sugar
sugarsdi	115.258	14_ACL2	sugar
sugarsdi	176.403	14_PL2	sugar
sugarsdi	94.5578	15_CVL	sugar
sugarsdi	165.688	15_CM2	sugar
sugarsdi	131.71	16_CP2	sugar
sugarsdi	409.824	16_CM2	sugar
sugarsdi	63.7452	16_ACC2	sugar
sugarsdi	21.1124	MCC	sugar
sugarsmono	44.3769	1_PM1	sugar
sugarsmono	406.853	1_AC1	sugar
sugarsmono	541.225	1_ACM2	sugar
sugarsmono	520.449	1_AC2	sugar
sugarsmono	131.219	2_MCC	sugar
sugarsmono	82.5953	2_ACL1	sugar
sugarsmono	34.246	2_CP2	sugar
sugarsmono	136.461	2_AC2	sugar
sugarsmono	114.721	2_CAC1	sugar
sugarsmono	64.1378	10_CCP	sugar
sugarsmono	146.671	10_CP1	sugar
sugarsmono	60.659	10_CL1	sugar
sugarsmono	172.703	10_CAC2	sugar
sugarsmono	32.7603	11_MCC	sugar
sugarsmono	55.8572	11_CP1	sugar
sugarsmono	40.8239	11_PM1	sugar
sugarsmono	81.23	14_CDL1	sugar
sugarsmono	206.345	14_PL2	sugar
sugarsmono	23.7951	15_CAC	sugar
sugarsmono	34.2094	15_CM2	sugar
sugarsmono	20.7133	15_ACM1	sugar
sugarsmono	49.3309	15_PM2	sugar
sugarsmono	48.6338	15_CVL	sugar
sugarsmono	32.8039	16_CM1	sugar
sugarsmono	99.0821	16_CP2	sugar
sugarsmono	25.7346	16_ACL1	sugar
sugarsmono	55.9701	ACC1	sugar
sugarsmono	56.2188	ACM1	sugar
sugarsmono	87.2177	ACC2	sugar

### Sheet: Fig2B-groups_sugar_bitter
Responsive neurons from organs stimulated with sugar and bitter tastant groups - Fig.2B
Taste group	DF/F0%	cell_manual_name	modality
sugarsdi	90.0627	4_PL1	sugars
sugarsmono	75.6514	4_CM2	sugars
sugarsmono	90.3135	4_PL1	sugars
sugarsdi	41.3298	5_CDL1	sugars
sugarsdi	646.961	5_CAC2	sugars
sugarsmono	43.3603	5_CDL1	sugars
sugarsmono	77.7472	5_CAC1	sugars
sugarsmono	646.961	5_CAC2	sugars
sugarsdi	90.6298	7_CDL2	sugars
sugarsdi	48.983	7_ACM2	sugars
sugarsdi	62.2693	7_ACL1	sugars
sugarsmono	35.9914	7_CM2	sugars
sugarsmono	66.6846	7_AC2	sugars
sugarsdi	81.5334	8_CAC1	sugars
sugarsdi	115.746	8_ACC1	sugars
sugarsmono	36.9143	8_ACC1	sugars
sugarsmono	52.6595	8_CL1	sugars
sugarsdi	140.302	9_AC1	sugars
sugarsdi	83.4703	9_CM2	sugars
sugarsdi	84.9203	9_AC2	sugars
sugarsdi	196.64	9_PL2	sugars
sugarsdi	44.3142	9_ACL1	sugars
sugarsmono	53.747	9_CM1	sugars
sugarsmono	33.6039	9_AC1	sugars
sugarsmono	91.4901	9_PL2	sugars
sugarsdi	21.1124	MCC	sugars
sugarsmono	55.9701	ACC1	sugars
sugarsmono	56.2188	ACM1	sugars
sugarsmono	87.2177	ACC2	sugars
bittersDSoTC	85.3537	4_PL1	bitters
bittersDSoTC	204.897	4_CL2	bitters
bittersQLSC	95.6708	4_PL1	bitters
bittersDSoTC	25.8275	5_CCD1	bitters
bittersDSoTC	260.894	5_AC2	bitters
bittersDSoTC	495.216	5_CAC2	bitters
bittersQLSC	28.6334	5_CDL1	bitters
bittersQLSC	37.1163	5_CAC2	bitters
bittersDSoTC	24.9918	7_CDL2	bitters
bittersDSoTC	44.52	7_AC2	bitters
bittersDSoTC	103.974	7_CVC	bitters
bittersDSoTC	42.4587	7_CP2	bitters
bittersDSoTC	31.3838	8_ACC2	bitters
bittersDSoTC	76.1649	8_CL1	bitters
bittersQLSC	44.7948	8_ACC1	bitters
bittersQLSC	35.0502	8_CL1	bitters
bittersQLSC	88.7627	8_ACM2	bitters
bittersQLSC	46.0242	9_AC1	bitters
bittersQLSC	91.5593	9_ACC2	bitters
bittersQLSC	78.0246	9_PL2	bitters
bittersDSoTC	77.8074	ACC1	bitters
bittersDSoTC	287.65	CM2	bitters
bittersDSoTC	182.846	CDL2	bitters
