## Supplementary material for "Multimodal and multisensory coding in the *Drosophila* larval peripheral gustatory center": SupplFile2.xlsx

### Sheet: intensity_resp_values
Mapped neurons across 15 organs stimulated with individual taste series.
Intensity response values of activation / deactivation with amplitudes above 20%
values for tastants with frequencies of response below 20% (N<3) were not included
nsyb-Gal4 < GCaMP6m,H2B:RFP
Matched neuron	Tastant	p-values (Wilcoxon Signed Rank Test)	DF/F % Values (>20%)
AC1	sucrose	0.008	39.1132	47.3834	32.7255	41.7669	58.8151	52.7968	42.2304	49.163
	high salt	0.12	77.9711	21.0541	102.711	183.06
AC2	arginine	0.25	441.778	86.9984	78.3709
ACC1	high salt	0.25	853.757	298.094	376.899
ACM1	sucrose	0.06	63.2033	42.4602	27.112	25.4842	30.2086
ACV	sucrose	0.03	52.7648	28.9042	25.084	31.5618	72.4458	44.3072
ADL	sucrose	0.0625	74.124	64.3101	45.0256	37.3333	21.0983
CDL1	sucrose	0.25	41.9539	31.2887	34.1911
	citric acid	0.02	58.3572	31.9203	49.0176	37.0428	34.3935	33.019	45.9679
	high salt	0.12	77.4331	52.9991	59.3708	186.098
CDL2	sucrose	0.06	59.3905	33.3924	28.7163	31.4335	60.3113
	denatonium	0.12	28.5642	22.6744	135.007	123.693
	deact. sucrose	0.06	-49.67	-40.2022	-54.0587	-71.2515	-58.6239
	deact. citric acid	0.008	-44.9718	-20.2569	-27.4303	-28.254	-56.9534	-45.4992	-25.8988	-33.3117
	deact. low salt	0.25	-81.5686	-53.398	-63.4561
CL1	sucrose	0.12	75.6011	86.0929	101.597	57.4763
	citric acid	0.25	57.2684	313.078	355.943
CL2	citric acid	0.125	32.8998	34.0249	101.867	191.431
	high salt	0.125	399.954	91.2984	288.586	78.0498
CM1	sucrose	0.0156	59.0939	51.7328	49.1875	36.1645	48.4815	47.326	58.9241
CM2	arginine	0.25	571.296	45.551	326.717
CMV	arginine	0.25	72.2058	42.4444	247.259
CP1	sucrose	0.004	112.239	68.5596	79.8947	35.4314	62.3496	22.1439	33.4045	21.0109	21.8615
	denatonium	0.25	40.7555	22.4832	63.026
	citric acid	0.12	43.1608	21.5064	26.6933	40.8261
	high salt	0.25	27.7116	82.2111	83.761
CPV	sucrose	0.25	51.8108	57.3721	34.9686
	quinine	0.25	38.2672	47.5866	76.088
	citric acid	0.06	38.6536	120.524	31.8549	120.549	453
	high salt	0.12	180.987	88.7087	97.4436	108.575
	deact. citric acid	0.12	-49.499	-31.316	-27.284	-50.6408
MCC	sucrose	0.03	253.955	43.6906	32.379	86.1379	37.9886	36.0183
	arginine	0.25	378.063	711.819	370.046
	citric acid	0.25	103.865	199.26	299.842
PM1	sucrose	0.12	67.3834	70.9741	91.7067	54.9911
PM2	sucrose	0.06	51.0146	218.213	75.6663	48.2126	108.093
	arginine	0.25	306.466	305.392	217.121
	citric acid	0.02	208.253	112.486	95.1713	80.6687	149.182	125.66	81.8043
	high salt	0.25	262.924	65.1455	229.266

### Sheet: frequency_resp
Percent of frequency of response of each mapped neuron across 15 recorded organs
Freq % = percentage of organs the given neuron has been mapped in as reponsive (DF/F0%>20)
frequency for each tastant calculated relatively to the total frequency of response (Freq)
mapped cell	Freq (%)	sucrose (%)	bitter (%)	aminoacid (%)	citric acid (%)	lowsalt (%)	highsalt (%)	deact. Sucrose (%)	deactiv. Bitter (%)	deactiv. Amino acid (%)	deact. Citric acid (%)	deact. Lowsalt (%)	deact. Highsalt (%)
AC1	80	58	8	17	17	17	33	8	8	8	0	0	0
AC2	40	17	17	50	0	0	33	0	17	0	17	0	0
ACC1	53	25	0	0	25	0	38	0	25	0	0	0	0
ACM1	47	71	14	0	0	14	0	0	0	0	0	0	0
ACM2	33	20	20	40	40	40	40	0	0	20	0	0	0
ACV	73	55	18	9	18	9	18	0	9	0	0	0	0
ADL	53	62	25	25	12	12	12	0	0	0	12	0	0
CDL1	80	25	0	0	50	8	33	8	17	8	8	8	0
CDL2	93	36	43	14	14	7	0	36	0	21	57	21	7
CL1	40	67	0	0	50	0	0	0	17	0	0	0	0
CL2	67	20	20	20	40	0	40	10	0	0	10	0	0
CM1	67	70	10	10	20	20	20	0	10	10	0	0	0
CM2	53	25	12	50	25	12	25	0	12	12	0	0	0
CMV	53	0	25	38	0	25	25	0	0	0	0	0	0
CP1	80	75	42	17	25	0	25	0	0	0	8	0	0
CPV	73	27	27	9	36	18	36	0	9	0	45	0	0
CVL	47	29	29	14	0	0	29	0	0	0	0	14	0
MCC	60	67	22	33	33	22	22	0	0	0	11	0	0
PL1	40	33	33	17	0	17	33	0	0	0	17	0	0
PM1	60	44	22	44	0	0	0	0	0	0	0	0	0
PM2	73	45	9	45	64	9	27	0	18	0	0	0	0
