## Supplementary material for "Multimodal and multisensory coding in the *Drosophila* larval peripheral gustatory center": SupplFile3.xlsx

### Sheet: Sheet1
Vglut-Gal4 < UAS-GCaMP6m, H2B:RFP
Response values of VGlut-Gal4 neurons to tastants.
VGlut-Gal4 < UAS-GCaMP6m, H2B:RFP
Cell	Tastant	p-values (Mann-Whitney test, compared to water response); *P < 0.05, **P < 0.01	DF/F % Values
TOG	water		-5.5946	15.883	-2.69594	12.2799	-1.11008	0.828982	6.02167	2.28496
	Sucr	0.0203, *	-0.844598	13.4437	84.442	23.1308	5.73026	12.3761	97.3223	22.8449	10.9249	11.7603	7.2444
	Val	0.0473, *	57.4604	89.9133	6.40931	7.44701	-0.620984	8.03591	10.3365	1.32289	19.5405	6.99908	12.5935	11.7836
	Arg	0.0312	7.81144	2.89812	12.5807	-0.443208	29.7309	20.5152	7.0815
	CiA	0.0831	-0.904091	33.8359	24.1497	9.31638	12.6987	10.955	6.68241	11.4488	4.31656	4.12849
	Den	0.6452	-1.24268	0.109752	9.97664	10.2388	5.3144	-3.35296	3.80974	14.8592	20.1837	3.73608	-0.765777	5.82188	-0.119125
	Qui	0.9591	4.69719	-4.60252	83.2076	26.5032	-6.37742	-1.28286	5.28487	-2.0759
	NaCl100	0.5054	-3.06758	9.62412	0.896715	-1.17409	28.7895	2.4515	9.39822	12.488
	NaCl1M	0.3213	11.6787	13.9886	7.30446	9.79483	10.1197	-0.990047	-1.69769	4.84908	9.35698
Mec	water		-6.65078	28.6103	27.8212	-7.61075	-15.5188	0.732301	2.75104	4.41923	1.77252
	Sucr	0.2775	-2.96446	22.0958	20.2444	-4.62511	63.0003	26.6633	-3.55971	3.06232	12.6881	26.8433
	Val	0.6556	8.00715	8.30747	0.136166	-0.917697	0.901676	-3.97649	10.8322	33.5784	44.2381	-3.13308	-9.1272
	Arg	0.1416	12.3794	-1.53567	21.9987	5.8105	27.8763	7.22183	15.4195
	CiA	0.2014	-4.691	12.0367	46.5433	7.61826	10.5294	24.1356	7.00879	3.91983	3.04256	-0.66646	2.68592
	Den	0.2428	37.2039	18.8586	6.75505	3.25335	-2.11695	0.00674329	3.78191	18.2654	5.94901	2.09065
	Qui	0.6058	0.915767	0.430102	6.49659	6.71542	-15.9659	1.72637	0.882875	-11.9243
	NaCl100	0.1672	6.9002	7.70858	23.6285	8.37817	0.248075	2.88831	4.58768	11.8568
	NaCl1M	0.0939	4.14553	18.5608	12.9927	-0.814924	27.678	14.0057	24.496	27.2859	43.9712
DOG	water		13.9675	56.5704	7.16782	5.87698	15.201	18.948	11.885	19.7132	54.361
	Sucr	0.036, *	7.49423	25.6239	123.577	110.447	71.0587	74.9773
	Val	0.4079	44.1458	-1.78149	31.4508	3.10885	12.2794	14.4797	11.4212
	Arg	0.1483	23.2433	19.8179	28.5871	28.4262
	CiA	0.0907	7.8481	24.021	1.11139	9.25958	2.86401	3.3735	14.8306
	Den	0.1416	14.0505	1.18239	32.1718	10.2044	5.84989	9.02709	8.41239
	Qui	0.0663	11.614	17.7017	-14.8532	8.89565	2.04946	8.99599
	NaCl100	>0.9999	42.7873	19.3752	23.7368	-2.82299	4.2028	14.1734	35.0034
	NaCl1M	0.4698	10.0353	104.5	25.6964	-8.94794	24.0572	75.3424	17.7501
